# Admixture mapping reveals evidence for multiple mitonuclear incompatibilities in swordtail fish hybrids

**DOI:** 10.1101/2025.01.30.635158

**Authors:** Nemo V. Robles, Benjamin M. Moran, María José Rodríguez-Barrera, Gaston I. Jofre, Theresa Gunn, Erik N.K. Iverson, Sofia Beskid, JJ Baczenas, Alisa Sedghifar, Peter Andolfatto, Daniel L. Powell, Yaniv Brandvain, Justin C. Havird, Gil G Rosenthal, Molly Schumer

## Abstract

How barriers to gene flow arise between closely related species is one of the oldest questions in evolutionary biology. Classic models in evolutionary biology predict that negative epistatic interactions between variants in the genomes of diverged lineages, known as hybrid incompatibilities, will reduce viability or fertility in hybrids. The genetic architecture of these interactions and the evolutionary paths through which they arise have profound implications for the efficacy of hybrid incompatibilities as barriers to gene flow between species. While these questions have been studied using theoretical approaches for several decades, only recently has it become possible to genetically map larger numbers of hybrid incompatibilities. Here, we use admixture mapping in natural hybrid populations of swordtail fish (*Xiphophorus*) to identify hybrid incompatibilities involving genetic interactions between the mitochondrial and nuclear genomes. We find that at least nine regions of the genome are involved in mitonuclear incompatibilities. These incompatibilities involve interactions between the nuclear genome and the *X. malinche* mitochondria, the *X. birchmanni* mitochondria, or both. Moreover, they vary in the strength of selection they experience, and the degree to which they limit gene flow in natural hybrid populations. Our results build a deeper understanding of the complex architecture of selection against incompatibilities in naturally hybridizing species and highlight an important role of mitonuclear interactions in the evolution of reproductive barriers between closely related species.
