## Supplement Table 3 for "Admixture mapping reveals evidence for multiple mitonuclear incompatibilities in swordtail fish hybrids"

### Sheet: raw_for_TableS3
Table S3. All annotated genes within admixture mapping intervals
Chromosome	Interval start	Interval stop	Gene start	Gene stop	Annotation score	Strand	Gene id	Gene symbol	Gene name
chr-04	6844001	7142332	6841379	6844133	29	+	g4090	-	uncharacterized protein LOC111608349 [Xiphophorus maculatus]
chr-04	6844001	7142332	6846534	6848141	82.96	-	g4091	UGT2A1	UDP-glucuronosyltransferase 2C1-like [Xiphophorus hellerii]
chr-04	6844001	7142332	6850155	6855681	71	-	g4092	CHRNA5	PREDICTED: neuronal acetylcholine receptor subunit alpha-5-like isoform X1 [Poecilia reticulata]
chr-04	6844001	7142332	6861574	6864031	89.91	+	g4093	Ugt2a2	UDP-glucuronosyltransferase 2C1-like [Xiphophorus hellerii]
chr-04	6844001	7142332	6881754	6883322	82.95	+	g4094	Ugt2a1	UDP-glucuronosyltransferase 2A1-like [Xiphophorus hellerii]
chr-04	6844001	7142332	6886462	6887192	100	-	g4095	-	calcium homeostasis modulator protein 6-like [Xiphophorus maculatus]
chr-04	6844001	7142332	7031346	7034544	72.13	+	g4099	dhdh	PREDICTED: trans-1,2-dihydrobenzene-1,2-diol dehydrogenase-like [Poecilia latipinna]
chr-04	6844001	7142332	7048777	7049442	25	+	g4101	dhdh	trans-1,2-dihydrobenzene-1,2-diol dehydrogenase-like [Xiphophorus maculatus]
chr-04	6844001	7142332	7049933	7053869	75	+	g4102	dhdh	trans-1,2-dihydrobenzene-1,2-diol dehydrogenase-like [Xiphophorus hellerii]
chr-04	6844001	7142332	7056724	7059315	100	+	g4103	dhdh	trans-1,2-dihydrobenzene-1,2-diol dehydrogenase-like isoform X1 [Xiphophorus hellerii]
chr-04	6844001	7142332	7082572	7083750	97.68	+	g4105	-	PREDICTED: gap junction delta-2 protein-like [Poecilia latipinna]
chr-04	6844001	7142332	6889217	6924958	88	+	g4096	NPTN	neuroplastin isoform X1 [Xiphophorus maculatus]
chr-04	6844001	7142332	6926397	6932466	100	-	g4097	REC114	meiotic recombination protein REC114 [Xiphophorus maculatus]
chr-04	6844001	7142332	7038816	7047028	100	+	g4100	dhdh	trans-1,2-dihydrobenzene-1,2-diol dehydrogenase-like isoform X2 [Xiphophorus couchianus]
chr-04	6844001	7142332	7060579	7074931	90	-	g4104	pkm	pyruvate kinase PKM isoform X3 [Fundulus heteroclitus]
chr-04	6844001	7142332	7089407	7108169	91	+	g4106	PARP6	poly [ADP-ribose] polymerase 6 isoform X1 [Xiphophorus maculatus]
chr-04	6844001	7142332	6936611	7007278	100	+	g4098	Hcn4	potassium/sodium hyperpolarization-activated cyclic nucleotide-gated channel 1-like [Xiphophorus hellerii]
chr-06	11532130	12532130	11567984	11569360	100	+	g6660	-	flocculation protein FLO11-like [Xiphophorus maculatus]
chr-06	11532130	12532130	11573461	11574078	100	+	g6661
chr-06	11532130	12532130	11588425	11589108	100	-	g6663	CCL2	C-C motif chemokine 2-like [Xiphophorus maculatus]
chr-06	11532130	12532130	11595719	11596636	100	+	g6664
chr-06	11532130	12532130	11601454	11602404	100	-	g6665	Ccl20	C-C motif chemokine 20-like [Xiphophorus maculatus]
chr-06	11532130	12532130	11671888	11675026	100	-	g6668	GPX4	phospholipid hydroperoxide glutathione peroxidase-like [Xiphophorus couchianus]
chr-06	11532130	12532130	11704770	11706150	50	+	g6669	family	C2 calcium-dependent domain-containing protein 4C-like [Xiphophorus couchianus]
chr-06	11532130	12532130	11709608	11711461	99.03	+	g6670	fem1a	protein fem-1 homolog A-like [Xiphophorus couchianus]
chr-06	11532130	12532130	11819119	11828262	100	+	g6672
chr-06	11532130	12532130	11833919	11838176	60	-	g6673	ABHD17A	protein ABHD17A-like [Xiphophorus maculatus]
chr-06	11532130	12532130	11891749	11892609	99.3	-	g6675	Gpr35	G-protein coupled receptor 35-like [Xiphophorus maculatus]
chr-06	11532130	12532130	11896191	11897084	96.3	-	g6676	Gpr35	G-protein coupled receptor 35-like [Xiphophorus couchianus]
chr-06	11532130	12532130	11932505	11941212	75	+	g6678	SH3GL1	endophilin-A2 isoform X1 [Xiphophorus maculatus]
chr-06	11532130	12532130	11944069	11949615	56	+	g6679	STAP2	signal-transducing adaptor protein 2-like [Xiphophorus maculatus]
chr-06	11532130	12532130	11964139	11969413	100	-	g6681	cactin	cactin [Xiphophorus maculatus]
chr-06	11532130	12532130	11971560	11975810	100	+	g6682	Cdc34	ubiquitin-conjugating enzyme E2 R1-like [Fundulus heteroclitus]
chr-06	11532130	12532130	11977986	11992654	100	+	g6683	Sirt6	NAD-dependent protein deacetylase sirtuin-6 [Xiphophorus maculatus]
chr-06	11532130	12532130	12004338	12008149	100	-	g6684	RXFP3	relaxin-3 receptor 1-like [Xiphophorus couchianus]
chr-06	11532130	12532130	12048418	12051842	100	-	g6687	BTBD2	BTB/POZ domain-containing protein 2 [Xiphophorus maculatus]
chr-06	11532130	12532130	12129931	12134076	67	-	g6689	Mex3d	RNA-binding protein MEX3B-like [Xiphophorus couchianus]
chr-06	11532130	12532130	12147240	12148728	50	-	g6691	Uqcr11	cytochrome b-c1 complex subunit 10-like [Xiphophorus maculatus]
chr-06	11532130	12532130	12210334	12211494	50.86	+	g6693	Onecut2	hepatocyte nuclear factor 6-like [Xiphophorus couchianus]
chr-06	11532130	12532130	12242486	12244640	67	-	g6696	LINGO3	leucine-rich repeat and immunoglobulin-like domain-containing nogo receptor-interacting protein 3 [Xiphophorus hellerii]
chr-06	11532130	12532130	12324156	12327691	100	+	g6697	-	uncharacterized protein LOC111608845 [Xiphophorus maculatus]
chr-06	11532130	12532130	12329472	12332332	86	-	g6698	SF3A2	splicing factor 3A subunit 2 [Xiphophorus maculatus]
chr-06	11532130	12532130	12339991	12350037	92	+	g6700	FZR1	fizzy-related protein homolog [Xiphophorus maculatus]
chr-06	11532130	12532130	12440009	12444947	100	-	g6703	Rnf126	E3 ubiquitin-protein ligase RNF126-like isoform X1 [Xiphophorus maculatus]
chr-06	11532130	12532130	12480379	12482211	44.11	-	g6706	CBARP	voltage-dependent calcium channel beta subunit-associated regulatory protein-like isoform X1 [Xiphophorus couchianus]
chr-06	11532130	12532130	12502968	12507972	100	+	g6708	-
chr-06	11532130	12532130	12513738	12514648	67	+	g6709	cirbp-a	cold-inducible RNA-binding protein isoform X1 [Xiphophorus maculatus]
chr-06	11532130	12532130	12518132	12520610	100	-	g6710	Ndufa13	NADH dehydrogenase [ubiquinone] 1 alpha subcomplex subunit 13 [Xiphophorus maculatus]
chr-06	11532130	12532130	11583231	11583736	100	-	g6662	Ccl4	C-C motif chemokine 4-like [Xiphophorus couchianus]
chr-06	11532130	12532130	11607279	11642676	89	+	g6666	epha4-a	PREDICTED: ephrin type-A receptor 4-A-like isoform X1 [Poecilia reticulata]
chr-06	11532130	12532130	11869482	11885848	94	+	g6674	Sema6b	semaphorin-6B-like [Xiphophorus hellerii]
chr-06	11532130	12532130	11955413	11961547	93	+	g6680	sema4e	semaphorin-4E-like [Xiphophorus maculatus]
chr-06	11532130	12532130	12013716	12027634	89	-	g6685	creb3l3b	cyclic AMP-responsive element-binding protein 3-like protein 3-B isoform X1 [Xiphophorus maculatus]
chr-06	11532130	12532130	12035667	12045170	100	+	g6686
chr-06	11532130	12532130	12062133	12119473	69	+	g6688	Unc13a	protein unc-13 homolog A-like [Xiphophorus hellerii]
chr-06	11532130	12532130	12137239	12144754	83	-	g6690	MBD3	PREDICTED: methyl-CpG-binding domain protein 3-like [Poecilia reticulata]
chr-06	11532130	12532130	12157474	12185985	90	-	g6692	tcf3	transcription factor E2-alpha-like isoform X1 [Xiphophorus hellerii]
chr-06	11532130	12532130	12210334	12223999	99.38	+	g6694	Onecut2	hepatocyte nuclear factor 6-like [Xiphophorus couchianus]
chr-06	11532130	12532130	12210481	12223999	51.41	+	g6695	Onecut2	hepatocyte nuclear factor 6-like [Xiphophorus couchianus]
chr-06	11532130	12532130	12335077	12337383	100	+	g6699	plekhj1	pleckstrin homology domain-containing family J member 1 [Xiphophorus couchianus]
chr-06	11532130	12532130	12369128	12371402	50	-	g6701	Spin1	spindlin-1-like [Xiphophorus maculatus]
chr-06	11532130	12532130	12401743	12435270	100	-	g6702	Hcn2	potassium/sodium hyperpolarization-activated cyclic nucleotide-gated channel 2-like [Xiphophorus maculatus]
chr-06	11532130	12532130	12458221	12473756	80	+	g6705	STK11	serine/threonine-protein kinase STK11 [Xiphophorus maculatus]
chr-06	11532130	12532130	12480379	12485462	70	-	g6707	CBARP	voltage-dependent calcium channel beta subunit-associated regulatory protein-like isoform X1 [Xiphophorus couchianus]
chr-06	11532130	12532130	12522344	12537142	80	-	g6711	GATAD2A	transcriptional repressor p66 alpha-like isoform X1 [Xiphophorus maculatus]
chr-06	11532130	12532130	11655691	11670181	81	-	g6667	Pip5k1c	phosphatidylinositol 4-phosphate 5-kinase type-1 alpha-like isoform X1 [Xiphophorus hellerii]
chr-06	11532130	12532130	11739482	11813072	85	+	g6671	PTPRS	receptor-type tyrosine-protein phosphatase S-like isoform X2 [Xiphophorus hellerii]
chr-06	11532130	12532130	11911403	11928006	100	+	g6677
chr-06	11532130	12532130	12445601	12453852	100	+	g6704
chr-06	11532130	12532130	11444693	11544840	100	-	g6659	epha3	ephrin type-A receptor 3-like isoform X1 [Xiphophorus maculatus]
chr-06	13089801	13587594	13087454	13089816	80	+	g6745	mul1a	mitochondrial ubiquitin ligase activator of nfkb 1-A-like [Xiphophorus couchianus]
chr-06	13089801	13587594	13097350	13098354	100	+	g6746	camk2n2	PREDICTED: calcium/calmodulin-dependent protein kinase II inhibitor 2 [Poecilia latipinna]
chr-06	13089801	13587594	13197505	13199401	60.68	+	g6748	MAP6	microtubule-associated protein 6 homolog isoform X2 [Xiphophorus maculatus]
chr-06	13089801	13587594	13197523	13204089	100	+	g6749	MAP6	microtubule-associated protein 6 homolog isoform X1 [Xiphophorus maculatus]
chr-06	13089801	13587594	13239425	13250637	86	-	g6751	KLHL24	kelch-like protein 24 [Xiphophorus couchianus]
chr-06	13089801	13587594	13255799	13256755	97.8	-	g6752	GPR148	probable G-protein coupled receptor 148 [Xiphophorus hellerii]
chr-06	13089801	13587594	13259579	13263388	13	-	g6753	MTERF4	transcription termination factor 4, mitochondrial-like [Xiphophorus maculatus]
chr-06	13089801	13587594	13318355	13319709	100	+	g6756
chr-06	13089801	13587594	13321442	13333485	67	-	g6757	C1QL2	cerebellin-4-like [Xiphophorus maculatus]
chr-06	13089801	13587594	13322306	13327945	22	-	g6758	-	uncharacterized protein LOC114155388 isoform X2 [Xiphophorus couchianus]
chr-06	13089801	13587594	13328132	13330153	47.06	-	g6759	-	uncharacterized protein LOC114145841 [Xiphophorus couchianus]
chr-06	13089801	13587594	13339114	13339662	100	-	g6760	RAP2A	ras-related protein Rap-2b-like [Xiphophorus maculatus]
chr-06	13089801	13587594	13344020	13344876	50	+	g6761	-	uncharacterized protein LOC111611927 isoform X2 [Xiphophorus maculatus]
chr-06	13089801	13587594	13411672	13416326	100	-	g6764
chr-06	13089801	13587594	13422629	13424386	98.63	-	g6766	SCG2	secretogranin-2-like [Xiphophorus couchianus]
chr-06	13089801	13587594	13438423	13445027	86	-	g6767	ACSL3	long-chain-fatty-acid--CoA ligase 3-like [Xiphophorus couchianus]
chr-06	13089801	13587594	13452876	13453508	97.62	-	g6768	rnf182	RING finger protein 224-like [Xiphophorus hellerii]
chr-06	13089801	13587594	13491478	13493261	67	-	g6770	-	uncharacterized protein LOC111608800 isoform X1 [Xiphophorus maculatus]
chr-06	13089801	13587594	13495791	13497119	14	-	g6771	Zan	zonadhesin-like [Xiphophorus maculatus]
chr-06	13089801	13587594	13110970	13194083	67	-	g6747	EEF1AKMT4	endothelin-converting enzyme 2 [Xiphophorus maculatus]
chr-06	13089801	13587594	13208496	13233240	90	-	g6750	YEATS2	YEATS domain-containing protein 2 isoform X1 [Xiphophorus maculatus]
chr-06	13089801	13587594	13264758	13274800	100	-	g6754	PASK	PAS domain-containing serine/threonine-protein kinase isoform X1 [Xiphophorus couchianus]
chr-06	13089801	13587594	13277025	13305528	93	-	g6755	KCNAB1	voltage-gated potassium channel subunit beta-1-like [Xiphophorus maculatus]
chr-06	13089801	13587594	13399194	13410071	100	+	g6763	CUL3	cullin-3-like [Xiphophorus maculatus]
chr-06	13089801	13587594	13417393	13420985	60	+	g6765	AP1S1	AP-1 complex subunit sigma-1A-like isoform X1 [Xiphophorus maculatus]
chr-06	13089801	13587594	13461359	13482583	100	+	g6769
chr-06	13089801	13587594	13351125	13375677	56	-	g6762	MBNL1	muscleblind-like protein 1 isoform X9 [Xiphophorus maculatus]
chr-06	13089801	13587594	13497159	13505532	79	-	g6772	TECTA	zonadhesin-like isoform X1 [Xiphophorus couchianus]
chr-06	20042807	20410821	20308721	20310242	100	+	g7002	ATP5MG	ATP synthase subunit g, mitochondrial [Xiphophorus hellerii]
chr-06	20042807	20410821	20310690	20312582	100	-	g7003	ift22	intraflagellar transport protein 22 homolog isoform X1 [Xiphophorus maculatus]
chr-06	20042807	20410821	20321507	20323065	75	-	g7005	CCN1	CCN family member 1-like isoform X1 [Xiphophorus hellerii]
chr-06	20042807	20410821	20327335	20329699	100	+	g7006	Bcl10	B-cell lymphoma/leukemia 10 [Xiphophorus hellerii]
chr-06	20042807	20410821	20333700	20337480	83	+	g7007	Mcoln3	mucolipin-3-like isoform X1 [Xiphophorus couchianus]
chr-06	20042807	20410821	20341683	20347834	85	+	g7008	ssx2ip	afadin- and alpha-actinin-binding protein-like isoform X1 [Xiphophorus couchianus]
chr-06	20042807	20410821	20352514	20353809	99.07	+	g7011	fuz	protein fuzzy homolog [Xiphophorus maculatus]
chr-06	20042807	20410821	20388446	20389622	100	+	g7012	C1QL3	complement C1q-like protein 3 [Xiphophorus maculatus]
chr-06	20042807	20410821	20392065	20396570	75	-	g7013	pter	phosphotriesterase-related protein [Xiphophorus couchianus]
chr-06	20042807	20410821	20200823	20208083	100	-	g7000	ATP6V0B	V-type proton ATPase 21 kDa proteolipid subunit [Xiphophorus maculatus]
chr-06	20042807	20410821	20224373	20236115	100	+	g7001	gpr54	kiSS-1 receptor [Xiphophorus maculatus]
chr-06	20042807	20410821	20348340	20350407	50	+	g7009	GNG5	guanine nucleotide-binding protein G(I)/G(S)/G(O) subunit gamma-5-like [Xiphophorus maculatus]
chr-06	20042807	20410821	20352175	20371710	100	+	g7010	gpt2l	LOW QUALITY PROTEIN: alanine aminotransferase 2-like [Xiphophorus hellerii]
chr-06	20042807	20410821	20408564	20429431	94	-	g7014	myrip	rab effector MyRIP-like isoform X1 [Xiphophorus maculatus]
chr-06	20042807	20410821	20046555	20172256	86	-	g6999	B4galt2	beta-1,4-galactosyltransferase 2 [Xiphophorus maculatus]
chr-06	20042807	20410821	20313295	20319181	94	+	g7004	ODF2L	LOW QUALITY PROTEIN: outer dense fiber protein 2-like [Xiphophorus hellerii]
chr-15	17378380	17610528	17379010	17382683	67	+	g17222	Ubxn2a	UBX domain-containing protein 2A [Xiphophorus couchianus]
chr-15	17378380	17610528	17417457	17421033	100	-	g17225	wdcp	WD repeat and coiled-coil-containing protein [Xiphophorus couchianus]
chr-15	17378380	17610528	17419105	17421033	45.04	-	g17226	wdcp	WD repeat and coiled-coil-containing protein [Xiphophorus couchianus]
chr-15	17378380	17610528	17459555	17464402	100	-	g17229
chr-15	17378380	17610528	17390699	17414721	92	+	g17223	mfsd2b	major facilitator superfamily domain-containing protein 2B isoform X1 [Xiphophorus maculatus]
chr-15	17378380	17610528	17395976	17421033	58.68	-	g17224	wdcp	WD repeat and coiled-coil-containing protein [Xiphophorus couchianus]
chr-15	17378380	17610528	17435588	17453821	92	+	g17228	MMUT	methylmalonyl-CoA mutase, mitochondrial [Xiphophorus couchianus]
chr-15	17378380	17610528	17423175	17432862	100	+	g17227
chr-15	19381951	19916270	19540453	19542276	68.19	+	g17268	GTF2IRD2	PREDICTED: general transcription factor II-I repeat domain-containing protein 2-like [Hippocampus comes]
chr-15	19381951	19916270	19644770	19647944	100	-	g17270	-
chr-15	19381951	19916270	19642547	19644526	99.85	-	g17269	Flrt2	leucine-rich repeat transmembrane protein FLRT2-like [Xiphophorus maculatus]
chr-15	22157541	23955762	22154659	22165980	100	+	g17360	PPIL4	peptidyl-prolyl cis-trans isomerase-like 4 [Xiphophorus maculatus]
chr-15	22157541	23955762	22383498	22390776	100	+	g17367	mfsd4b	sodium-dependent glucose transporter 1 [Xiphophorus maculatus]
chr-15	22157541	23955762	22457168	22461430	89	-	g17369	TRAF3IP2	adapter protein CIKS isoform X1 [Xiphophorus couchianus]
chr-15	22157541	23955762	22466121	22468011	98.62	-	g17370	GPR139	probable G-protein coupled receptor 139 [Xiphophorus maculatus]
chr-15	22157541	23955762	22585917	22591980	75	+	g17373	CCN6	WNT1-inducible-signaling pathway protein 3 [Xiphophorus maculatus]
chr-15	22157541	23955762	22778845	22787734	100	-	g17377
chr-15	22157541	23955762	22794032	22797077	33	-	g17378	Hs3st5	heparan sulfate glucosamine 3-O-sulfotransferase 5 [Xiphophorus maculatus]
chr-15	22157541	23955762	22927086	22928586	41.79	+	g17379	-	serine/arginine repetitive matrix protein 1-like [Xiphophorus maculatus]
chr-15	22157541	23955762	22928817	22930187	73.25	+	g17380	-	uncharacterized protein LOC112449944 [Kryptolebias marmoratus]
chr-15	22157541	23955762	22941810	22942271	100	+	g17385	-
chr-15	22157541	23955762	22970722	22982331	100	-	g17386	Frk	tyrosine-protein kinase SRK2-like [Xiphophorus couchianus]
chr-15	22157541	23955762	22989712	22993988	100	-	g17387	PCARE	uncharacterized protein LOC111611336 [Xiphophorus maculatus]
chr-15	22157541	23955762	23022378	23033316	100	-	g17390	Gopc	Golgi-associated PDZ and coiled-coil motif-containing protein isoform X2 [Xiphophorus maculatus]
chr-15	22157541	23955762	23045304	23046467	99.74	+	g17391	gja1	gap junction alpha-1 protein [Xiphophorus maculatus]
chr-15	22157541	23955762	23109180	23117335	100	-	g17392	SERINC1	serine incorporator 1 [Xiphophorus maculatus]
chr-15	22157541	23955762	23121260	23126022	100	-	g17393	nus1	dehydrodolichyl diphosphate synthase complex subunit NUS1 [Xiphophorus couchianus]
chr-15	22157541	23955762	23128230	23132814	100	+	g17394	CGRRF1	cell growth regulator with RING finger domain protein 1 isoform X1 [Xiphophorus
chr-15	22157541	23955762	23173180	23173851	10	+	g17397	Smim8	small integral membrane protein 8 [Xiphophorus maculatus]
chr-15	22157541	23955762	23238244	23241027	89	-	g17402	rad51-a	DNA repair protein RAD51 homolog 1 [Xiphophorus maculatus]
chr-15	22157541	23955762	23403478	23404923	97.34	+	g17409	GJA10	gap junction alpha-10 protein [Xiphophorus maculatus]
chr-15	22157541	23955762	23462404	23462710	100	+	g17411	-
chr-15	22157541	23955762	22180742	22189699	100	+	g17361	ZC3H12A	probable ribonuclease ZC3H12D [Xiphophorus hellerii]
chr-15	22157541	23955762	22195284	22206104	83	-	g17362	tab2	TGF-beta-activated kinase 1 and MAP3K7-binding protein 2 isoform X1 [Xiphophorus couchianus]
chr-15	22157541	23955762	22311800	22323174	100	+	g17364	amd1	S-adenosylmethionine decarboxylase proenzyme [Xiphophorus couchianus]
chr-15	22157541	23955762	22327134	22333565	100	+	g17365
chr-15	22157541	23955762	22338444	22374456	100	+	g17366	slc16a10	monocarboxylate transporter 10 [Xiphophorus couchianus]
chr-15	22157541	23955762	22472561	22501325	75	-	g17371	fyn	tyrosine-protein kinase Fyn isoform X1 [Xiphophorus couchianus]
chr-15	22157541	23955762	22554429	22570752	70	-	g17372	Orct	organic cation transporter protein-like [Xiphophorus maculatus]
chr-15	22157541	23955762	22593652	22618401	100	-	g17374
chr-15	22157541	23955762	22620018	22672356	100	-	g17375	LAMA4	laminin subunit alpha-4 [Xiphophorus maculatus]
chr-15	22157541	23955762	22772751	22774511	100	+	g17376	Marcks	myristoylated alanine-rich C-kinase substrate [Xiphophorus maculatus]
chr-15	22157541	23955762	22996387	23007393	86	-	g17388	mcm9	DNA helicase MCM9 [Xiphophorus couchianus]
chr-15	22157541	23955762	23009711	23019801	100	+	g17389	CEP85L	centrosomal protein of 85 kDa-like isoform X2 [Xiphophorus maculatus]
chr-15	22157541	23955762	23137055	23151228	100	-	g17395
chr-15	22157541	23955762	23154724	23170289	100	+	g17396	ZNF292	zinc finger protein 292-like [Xiphophorus couchianus]
chr-15	22157541	23955762	23175927	23188787	100	+	g17398	Gabrr1	gamma-aminobutyric acid receptor subunit rho-1-like [Xiphophorus maculatus]
chr-15	22157541	23955762	23204047	23223180	100	-	g17400	ACT7	uncharacterized protein LOC114158457 isoform X2 [Xiphophorus couchianus]
chr-15	22157541	23955762	23230285	23237328	100	+	g17401	rmdn3	regulator of microtubule dynamics protein 3-like [Xiphophorus couchianus]
chr-15	22157541	23955762	23245690	23259264	100	+	g17403	UBE2J1	ubiquitin-conjugating enzyme E2 J1 [Xiphophorus maculatus]
chr-15	22157541	23955762	23266050	23282786	100	+	g17404	GABRR2	gamma-aminobutyric acid receptor subunit rho-2-like isoform X1 [Xiphophorus maculatus]
chr-15	22157541	23955762	23301438	23328999	75	+	g17405	ANKRD6	ankyrin repeat domain-containing protein 6 isoform X1 [Xiphophorus maculatus]
chr-15	22157541	23955762	23335025	23389296	100	-	g17407	MDN1	midasin isoform X1 [Xiphophorus maculatus]
chr-15	22157541	23955762	23389800	23400923	80	+	g17408	Casp8ap2	CASP8-associated protein 2 isoform X1 [Xiphophorus couchianus]
chr-15	22157541	23955762	23521495	23542861	94	-	g17412	MAP3K7	mitogen-activated protein kinase kinase kinase 7 isoform X1 [Xiphophorus couchianus]
chr-15	22157541	23955762	22261716	22309564	100	-	g17363	Cdk19	cyclin-dependent kinase 19 [Xiphophorus maculatus]
chr-15	22157541	23955762	22391748	22452204	100	-	g17368	Rev3l	DNA polymerase zeta catalytic subunit [Xiphophorus maculatus]
chr-15	22157541	23955762	22936957	22939536	99.38	+	g17381	-	uncharacterized protein LOC111610110 [Xiphophorus maculatus]
chr-15	22157541	23955762	22936957	22939536	99.74	+	g17382	-	uncharacterized protein LOC111610876 [Xiphophorus maculatus]
chr-15	22157541	23955762	22936957	22939536	100	+	g17383	-	uncharacterized protein LOC111610876 [Xiphophorus maculatus]
chr-15	22157541	23955762	22936957	22939536	99.38	+	g17384	-	uncharacterized protein LOC111610110 [Xiphophorus maculatus]
chr-15	22157541	23955762	23190197	23201477	100	-	g17399	Cfap206	cilia- and flagella-associated protein 206 [Xiphophorus maculatus]
chr-15	22157541	23955762	23330639	23333166	100	-	g17406	lyrm2	LYR motif-containing protein 2 [Xiphophorus maculatus]
chr-15	22157541	23955762	23415853	23477018	80	-	g17410	BACH2	transcription regulator protein BACH2 isoform X1 [Xiphophorus couchianus]
chr-15	22157541	23955762	23931138	24048360	94	-	g17413	EPHA7	ephrin type-A receptor 7 isoform X1 [Xiphophorus maculatus]
chr-16	12728793	13002271	12735009	12737674	40	-	g18077	GPRC5B	G-protein coupled receptor family C group 5 member B isoform X1 [Xiphophorus
chr-16	12728793	13002271	12735009	12737692	33	-	g18078	GPRC5B	G-protein coupled receptor family C group 5 member B isoform X2 [Xiphophorus
chr-16	12728793	13002271	12756116	12759912	75	-	g18079	F10	coagulation factor X-like [Xiphophorus couchianus]
chr-16	12728793	13002271	12766980	12770660	80.85	-	g18080	CEP290	PREDICTED: centrosomal protein of 290 kDa-like [Poecilia reticulata]
chr-16	12728793	13002271	12799863	12800927	76.22	+	g18082	Gpr139	probable G-protein coupled receptor 139 [Xiphophorus maculatus]
chr-16	12728793	13002271	12819210	12822283	100	-	g18083	HIPK3	homeodomain-interacting protein kinase 3-like [Xiphophorus couchianus]
chr-16	12728793	13002271	12823874	12826814	75	+	g18084	TMEM159	promethin isoform X2 [Xiphophorus hellerii]
chr-16	12728793	13002271	12831165	12835195	100	-	g18085
chr-16	12728793	13002271	12837222	12838592	100	+	g18086	-	uncharacterized protein LOC114159372 [Xiphophorus couchianus]
chr-16	12728793	13002271	12847881	12854806	100	+	g18088	CDR2	cerebellar degeneration-related protein 2-like isoform X1 [Xiphophorus hellerii]
chr-16	12728793	13002271	12916319	12922196	100	-	g18091	Uqcrc2	cytochrome b-c1 complex subunit 2, mitochondrial-like [Xiphophorus couchianus]
chr-16	12728793	13002271	12930204	12933560	100	-	g18093	ANKS4B	ankyrin repeat and SAM domain-containing protein 4B [Xiphophorus hellerii]
chr-16	12728793	13002271	12935383	12938865	100	+	g18094	SLC25A17	peroxisomal membrane protein PMP34-like [Xiphophorus couchianus]
chr-16	12728793	13002271	12940563	12943192	83	-	g18095	DXO	decapping and exoribonuclease protein [Xiphophorus maculatus]
chr-16	12728793	13002271	12944558	12946147	83	+	g18096	Stk19	serine/threonine-protein kinase 19 isoform X1 [Xiphophorus maculatus]
chr-16	12728793	13002271	12953216	12959459	100	-	g18097	RAC1	ras-related C3 botulinum toxin substrate 1 [Fundulus heteroclitus]
chr-16	12728793	13002271	12960969	12962924	100	+	g18098	SMIM10L2A	small integral membrane protein 10-like protein 2A [Xiphophorus maculatus]
chr-16	12728793	13002271	12783659	12800927	100	+	g18081	Gpr139	probable G-protein coupled receptor 139 [Xiphophorus hellerii]
chr-16	12728793	13002271	12859150	12869656	100	-	g18089
chr-16	12728793	13002271	12892803	12913313	100	-	g18090	mosmo.L	uncharacterized protein C16orf52 homolog [Fundulus heteroclitus]
chr-16	12728793	13002271	12923956	12928345	91	-	g18092	dbo	kelch-like protein 20 isoform X2 [Xiphophorus maculatus]
chr-16	12728793	13002271	12711157	12729054	100	+	g18076	IQCK	IQ domain-containing protein K isoform X2 [Xiphophorus couchianus]
chr-16	12728793	13002271	12842044	12846425	100	-	g18087	MFSD13A	transmembrane protein 180-like [Xiphophorus hellerii]
chr-16	12728793	13002271	12971598	13003841	100	+	g18099
