## Supplement Table 6 for "Admixture mapping reveals evidence for multiple mitonuclear incompatibilities in swordtail fish hybrids"

### Sheet: Sheet1
Table S6. Individual sample information for clinal samples collected from the Río Pochula. Month of collection is indicated by roman numerals and sex if known is indicated. M - male, F - female, U - unknown juvenile.
Cline	Locality Name	Collection_Month	Collection_Year	ID#	sex
Pochula	CULH	III	14	1	M
Pochula	CULH	III	14	2	M
Pochula	CULH	III	14	3	M
Pochula	CULH	III	14	4	M
Pochula	CULH	III	14	5	M
Pochula	CULH	III	14	6	M
Pochula	CULH	III	14	7	M
Pochula	CULH	III	14	8	M
Pochula	CULH	III	14	9	M
Pochula	CULH	III	14	10	M
Pochula	CULH	III	14	11	M
Pochula	CULH	III	14	12	M
Pochula	CULH	III	14	13	M
Pochula	CULH	III	14	14	M
Pochula	CULH	III	14	15	M
Pochula	CULH	III	14	16	M
Pochula	CULH	V	15	1	M
Pochula	CULH	V	15	2	M
Pochula	CULH	V	15	3	M
Pochula	CULH	V	15	4	M
Pochula	CULH	V	15	5	M
Pochula	CULH	V	15	6	M
Pochula	CULH	V	15	7	M
Pochula	CULH	V	15	8	M
Pochula	CULH	V	15	9	M
Pochula	CULH	V	15	10	M
Pochula	CULH	V	15	11	M
Pochula	CULH	V	15	12	M
Pochula	CULH	V	15	13	M
Pochula	CULH	V	15	14	M
Pochula	CULH	V	15	15	M
Pochula	CULH	V	15	16	M
Pochula	CULH	V	15	17	M
Pochula	CULH	V	15	18	M
Pochula	CULH	V	15	19	M
Pochula	CULH	V	15	1	F
Pochula	CULH	V	15	2	F
Pochula	CULH	V	15	3	F
Pochula	CULH	V	15	4	F
Pochula	CULH	V	15	5	F
Pochula	CULH	V	15	6	F
Pochula	CULH	V	15	7	F
Pochula	TEXC	V	15	1	M
Pochula	TEXC	V	15	2	M
Pochula	TEXC	V	15	3	M
Pochula	TEXC	V	15	4	M
Pochula	TEXC	V	15	5	M
Pochula	TEXC	V	15	6	M
Pochula	TEXC	V	15	7	M
Pochula	TEXC	V	15	8	M
Pochula	TEXC	V	15	9	M
Pochula	TEXC	V	15	10	M
Pochula	TEXC	V	15	11	M
Pochula	TEXC	V	15	12	M
Pochula	TEXC	V	15	13	M
Pochula	TEXC	V	15	14	M
Pochula	TEXC	V	15	15	M
Pochula	TEXC	V	15	16	M
Pochula	TEXC	V	15	17	M
Pochula	TEXC	V	15	18	M
Pochula	TEXC	V	15	19	M
Pochula	TEXC	V	15	20	M
Pochula	TEXC	V	15	21	M
Pochula	TEXC	V	15	22	M
Pochula	TEXC	V	15	23	M
Pochula	CSRL	V	15	1	M
Pochula	CSRL	V	15	2	M
Pochula	CSRL	V	15	3	M
Pochula	CSRL	V	15	4	M
Pochula	CSRL	V	15	5	M
Pochula	CSRL	V	15	6	M
Pochula	CSRL	V	15	7	M
Pochula	CSRL	V	15	8	M
Pochula	CSRL	V	15	9	M
Pochula	CSRL	V	15	10	M
Pochula	CSRL	V	15	11	M
Pochula	CSRL	V	15	12	M
Pochula	CSRL	V	15	13	M
Pochula	CSRL	V	15	14	M
Pochula	CSRL	V	15	15	M
Pochula	CSRL	V	15	16	M
Pochula	POCH	V	15	1	M
Pochula	POCH	V	15	2	M
Pochula	POCH	V	15	3	M
Pochula	POCH	V	15	4	M
Pochula	POCH	V	15	1	F
Pochula	POCH	V	15	2	F
Pochula	POCH	V	15	3	F
Pochula	POCH	V	15	4	F
Pochula	POCH	V	15	5	F
Pochula	POCH	III	16	1	M
Pochula	POCH	III	16	2	M
Pochula	POCH	III	16	3	M
Pochula	POCH	III	16	4	M
Pochula	POCH	III	16	5	M
Pochula	POCH	III	16	6	M
Pochula	POCH	III	16	7	M
Pochula	POCH	III	16	8	M
Pochula	POCH	III	16	9	M
Pochula	POCH	III	16	10	M
Pochula	POCH	III	16	11	M
Pochula	POCH	III	16	12	M
Pochula	POCH	III	16	13	U
Pochula	POCH	III	16	14	U
Pochula	POCH	III	16	15	U
Pochula	POCH	III	16	16	M
Pochula	POCH	III	16	1	F
Pochula	POCH	III	16	2	F
Pochula	POCH	III	16	3	F
Pochula	POCH	III	16	4	F
Pochula	POCH	III	16	5	F
Pochula	POCH	III	16	6	F
Pochula	POCH	III	16	7	F
Pochula	PHLW	III	16	1	M
Pochula	PHLW	III	16	2	M
Pochula	PHLW	III	16	3	M
Pochula	PHLW	III	16	4	M
Pochula	PHLW	III	16	5	M
Pochula	PHLW	III	16	6	M
Pochula	PHLW	III	16	7	M
Pochula	PHLW	III	16	8	M
Pochula	PHLW	III	16	1	F
Pochula	PHLW	III	16	2	F
Pochula	PHLW	III	16	3	F
Pochula	PHLW	III	16	4	F
Pochula	PHLW	III	16	5	F
Pochula	PHLW	III	16	6	F
Pochula	PHLW	III	16	7	F
Pochula	PHLW	III	16	8	F
Pochula	PHLW	III	16	9	F
Pochula	PHLW	III	16	10	F
Pochula	PHLW	III	16	11	F
Pochula	PHLW	III	16	12	F
Pochula	PHLW	III	16	13	F
Pochula	PHLW	III	16	14	F
Pochula	OCOT	V	16	1	M
Pochula	OCOT	V	16	2	M
Pochula	OCOT	V	16	3	M
Pochula	OCOT	V	16	4	M
Pochula	OCOT	V	16	5	M
Pochula	OCOT	V	16	6	M
Pochula	OCOT	V	16	7	M
Pochula	OCOT	V	16	8	M
Pochula	OCOT	V	16	9	M
Pochula	OCOT	V	16	10	M
Pochula	OCOT	V	16	11	M
Pochula	OCOT	V	16	12	M
Pochula	OCOT	V	16	13	M
Pochula	OCOT	V	16	14	M
Pochula	OCOT	V	16	15	M
Pochula	OCOT	V	16	16	M
Pochula	OCOT	V	16	17	M
Pochula	OCOT	V	16	1	F
Pochula	OCOT	V	16	2	F
Pochula	OCOT	V	16	3	F
Pochula	OCOT	V	16	4	F
Pochula	OCOT	V	16	5	F
Pochula	OCOT	V	16	6	F
Pochula	OCOT	V	16	7	F
Pochula	OCOT	V	16	8	F
Pochula	OCOT	V	16	9	F
Pochula	ISLT	V	16	1	M
Pochula	ISLT	V	16	2	M
Pochula	ISLT	V	16	3	M
Pochula	ISLT	V	16	4	M
Pochula	ISLT	V	16	5	M
Pochula	ISLT	V	16	6	M
Pochula	ISLT	V	16	7	M
Pochula	ISLT	V	16	8	M
Pochula	ISLT	V	16	9	M
Pochula	ISLT	V	16	10	M
Pochula	ISLT	V	16	1	F
Pochula	ISLT	V	16	2	F
Pochula	ISLT	V	16	3	F
Pochula	ISLT	V	16	4	F
Pochula	ISLT	V	16	5	F
Pochula	ISLT	V	16	6	F
Pochula	ISLT	V	16	7	F
Pochula	ISLT	V	16	8	F
Pochula	ISLT	V	16	9	F
Pochula	ISLT	V	16	10	F
Pochula	ISLT	V	16	11	F
Pochula	ISLT	V	16	12	F
Pochula	ISLT	V	16	13	F
Pochula	ISLT	V	16	14	F
Pochula	ISLT	V	16	15	F
Pochula	ISLT	V	16	16	F
Pochula	ISLT	V	16	17	F
Pochula	ISLT	V	16	18	F
Pochula	ISLT	V	16	19	F
Pochula	ISLT	V	16	20	F
Pochula	ISLT	V	16	21	F
Pochula	ISLT	V	16	22	F
Pochula	ISLT	V	16	23	F
Pochula	ISLT	V	16	24	F
Pochula	ISLT	V	16	25	F
Pochula	ISLT	V	16	26	F
Pochula	PICO	V	16	1	M
Pochula	PICO	V	16	2	M
Pochula	PICO	V	16	3	M
Pochula	PICO	V	16	4	M
Pochula	PICO	V	16	5	M
Pochula	PICO	V	16	6	M
Pochula	PICO	V	16	7	M
Pochula	PICO	V	16	8	M
Pochula	PICO	V	16	9	M
Pochula	PICO	V	16	10	M
Pochula	PICO	V	16	11	M
Pochula	PICO	V	16	12	M
Pochula	PICO	V	16	13	M
Pochula	PICO	V	16	14	M
Pochula	PICO	V	16	15	M
Pochula	PICO	V	16	16	M
Pochula	PICO	V	16	17	M
Pochula	PICO	V	16	18	M
Pochula	PICO	V	16	19	M
Pochula	PICO	V	16	20	M
Pochula	PICO	V	16	21	M
Pochula	PICO	V	16	22	M
Pochula	PICO	V	16	23	M
Pochula	PICO	V	16	24	M
Pochula	PICO	V	16	25	M
Pochula	PICO	V	16	1	F
Pochula	PICO	V	16	2	F
Pochula	PICO	V	16	3	F
Pochula	PICO	V	16	4	F
Pochula	PICO	V	16	5	F
Pochula	PICO	V	16	6	F
Pochula	PICO	V	16	7	F
Pochula	PICO	V	16	8	F
Pochula	PICO	V	16	9	F
Pochula	PICO	V	16	10	F
Pochula	PICO	V	16	11	F
Pochula	PICO	V	16	12	F
Pochula	PICO	V	16	13	F
Pochula	PICO	V	16	14	F
Pochula	PICO	V	16	15	F
Pochula	PICO	V	16	16	F
Pochula	TULA	V	15	1	M
Pochula	TULA	V	15	2	M
Pochula	TULA	V	15	3	M
Pochula	TULA	V	15	4	M
Pochula	TULA	V	15	5	M
Pochula	TULA	V	15	6	M
Pochula	TULA	V	15	7	M
Pochula	TULA	V	15	8	M
Pochula	TULA	V	15	9	M
Pochula	TULA	V	15	10	M
Pochula	TULA	V	15	11	M
Pochula	TULA	V	15	12	M
Pochula	TULA	V	15	13	M
Pochula	TULA	V	15	14	M
Pochula	TULA	V	15	15	M
Pochula	TULA	V	15	16	M
Pochula	TULA	V	15	17	M
Pochula	TULA	V	15	18	M
Pochula	TULA	V	15	19	M
Pochula	TULA	V	15	20	M
Pochula	TULA	V	15	21	M
Pochula	TULA	V	15	22	M
Pochula	TULA	V	15	23	M
Pochula	TULA	V	15	24	M
Pochula	TULA	V	15	25	M
Pochula	TULA	V	15	26	M
Pochula	TULA	V	15	27	M
Pochula	TULA	V	15	28	M
Pochula	TULA	V	15	29	M
Pochula	TULA	V	15	30	M
Pochula	TULA	V	15	31	M
Pochula	TULA	V	15	32	M
Pochula	TULA	V	15	33	M
Pochula	VCHO	V	16	1	M
Pochula	VCHO	V	16	2	M
Pochula	VCHO	V	16	3	M
Pochula	VCHO	V	16	4	M
Pochula	VCHO	V	16	5	M
Pochula	VCHO	V	16	6	M
Pochula	VCHO	V	16	7	M
Pochula	VCHO	V	16	8	M
Pochula	VCHO	V	16	9	M
Pochula	VCHO	V	16	10	M
Pochula	VCHO	V	16	11	M
Pochula	VCHO	V	16	12	M
Pochula	VCHO	V	16	13	M
Pochula	VCHO	V	16	14	M
Pochula	VCHO	V	16	15	M
Pochula	VCHO	V	17	1	M
Pochula	VCHO	V	17	2	M
Pochula	VCHO	V	17	3	M
Pochula	VCHO	V	17	4	M
Pochula	VCHO	V	17	5	M
Pochula	VCHO	V	17	6	M
Pochula	VCHO	V	17	7	M
Pochula	VCHO	V	17	8	M
Pochula	VCHO	V	17	9	M
Pochula	VCHO	V	17	10	M
Pochula	VCHO	V	17	11	M
Pochula	VCHO	V	17	12	M
Pochula	VCHO	V	17	13	M
Pochula	VCHO	V	17	14	M
Pochula	VCHO	V	17	15	M
Pochula	VCHO	V	17	16	M
Pochula	VCHO	V	17	17	M
Pochula	VCHO	V	17	18	M
Pochula	VCHO	V	17	19	M
Pochula	VCHO	V	17	20	M
Pochula	VCHO	V	17	21	M
Pochula	VCHO	V	17	22	M
Pochula	VCHO	V	17	23	M
Pochula	VCHO	V	17	24	M
Pochula	VCHO	V	17	25	M
Pochula	VCHO	V	17	26	M
Pochula	VCHO	V	17	27	M
Pochula	VCHO	V	17	28	M
Pochula	VCHO	V	17	29	M
Pochula	VCHO	V	17	30	M
Pochula	VCHO	V	17	31	M
Pochula	ATMP	V	15	1	M
Pochula	ATMP	V	15	2	M
Pochula	ATMP	V	15	3	M
Pochula	ATMP	V	15	4	M
Pochula	ATMP	V	15	5	M
Pochula	ATMP	V	15	6	M
Pochula	ATMP	V	15	7	M
Pochula	ATMP	V	15	8	M
Pochula	ATMP	V	15	9	M
Pochula	ATMP	V	15	10	M
Pochula	ATMP	V	15	11	M
Pochula	ATMP	V	15	12	M
Pochula	ATMP	V	15	13	M
Pochula	ATMP	V	15	14	M
Pochula	ATMP	V	15	15	M
Pochula	ATMP	V	15	16	M
Pochula	ATMP	V	15	17	M
Pochula	ATMP	V	15	18	M
Pochula	ATMP	V	15	19	M
Pochula	ATMP	V	17	1	M
Pochula	ATMP	V	17	2	M
Pochula	ATMP	V	17	3	F
Pochula	ATMP	V	17	4	M
Pochula	ATMP	V	17	5	M
Pochula	ATMP	V	17	6	F
Pochula	ATMP	V	17	7	M
Pochula	ATMP	V	17	8	F
Pochula	ATMP	V	17	9	M
Pochula	ATMP	V	17	10	F
Pochula	ATMP	V	17	11	M
Pochula	ATMP	V	17	12	F
Pochula	ATMP	V	17	13	M
Pochula	ATMP	V	17	14	F
Pochula	ATMP	V	17	15	F
Pochula	ATMP	V	17	16	M
Pochula	ATMP	V	17	17	M
Pochula	ATMP	V	17	18	M
Pochula	ATMP	V	17	19	F
Pochula	ATMP	V	17	20	M
Pochula	ATMP	V	17	21	F
Pochula	ATMP	V	17	22	M
Pochula	ATMP	V	17	23	F
Pochula	ATMP	V	17	24	M
Pochula	AREN	V	16	1	M
Pochula	AREN	V	16	2	M
Pochula	AREN	V	16	3	M
Pochula	AREN	V	16	4	M
Pochula	AREN	V	16	5	M
Pochula	AREN	V	16	6	M
Pochula	AREN	V	16	7	M
Pochula	AREN	V	16	8	M
Pochula	AREN	V	16	9	M
Pochula	AREN	V	16	10	M
Pochula	AREN	V	16	11	M
Pochula	AREN	V	16	12	M
Pochula	AREN	V	16	13	M
Pochula	AREN	V	16	14	M
Pochula	AREN	V	16	15	M
Pochula	AREN	V	16	16	M
Pochula	AREN	V	16	17	M
Pochula	AREN	V	16	18	M
Pochula	AREN	V	16	19	M
Pochula	AREN	V	16	20	M
Pochula	AREN	V	16	21	M
Pochula	AREN	V	16	22	M
Pochula	AREN	V	16	1	F
Pochula	AREN	V	16	2	F
Pochula	AREN	V	16	3	F
Pochula	AREN	V	16	6	F
Pochula	AREN	V	16	7	F
Pochula	AREN	V	16	9	F
Pochula	AREN	V	16	16	F
Pochula	AREN	V	16	4	U
Pochula	AREN	V	16	5	U
Pochula	AREN	V	16	8	U
Pochula	AREN	V	16	10	U
Pochula	AREN	V	16	11	U
Pochula	AREN	V	16	13	U
Pochula	AREN	V	16	14	U
Pochula	AREN	V	16	15	U
Pochula	AREN	V	16	17	U
Pochula	AREN	V	16	18	U
Pochula	AREN	V	16	19	U
